# The trichloroethylene metabolite S-(1,2-dichlorovinyl)-l-cysteine inhibits lipopolysaccharide-induced inflammation transcriptomic pathways and cytokine secretion in a macrophage cell model

**DOI:** 10.1101/2022.03.15.484241

**Authors:** Sean M. Harris, Kelly M. Bakulski, John Dou, Ethan Houskamp, Eleanor C. Scheeres, Emily Schellenboom, Olivia Harlow, Rita Loch-Caruso, Erica Boldenow

## Abstract

Previous studies have shown that the trichloroethylene metabolite S-(1,2-dichlorovinyl)-l-cysteine (DCVC) inhibits cytokine secretion in pathogen stimulated fetal membrane tissue but little is known about the mechanism for these effects, including which cell types or transcriptomic pathways are impacted. Macrophages play a critical role in the fetal membrane innate immune response during infection. We tested the hypothesis that DCVC inhibits lipopolysaccharide (LPS) stimulated inflammation pathways in differentiated (macrophage-like) THP-1 cells. THP-1 cells were differentiated with phorbol 12-myristate 13-acetone for 24 hours and subsequently treated with 1, 5, or 10 µM DCVC for 24 hours. After an additional 4 hour incubation with lipopolysaccharide (LPS), we collected RNA and cell media. We performed transcriptomic analysis using RNA sequencing analysis for 5µM DCVC treatments and quantified cytokine release (IL-1β, IL-6, and TNF-α) into cell media for 1, 5 and 10 µM DCVC treatments. RNAseq analysis revealed 1,399 differentially expressed genes (FDR<0.05 and log_2_fold change magnitude>2.5) in the cells co-treated with DCVC and LPS compared to LPS alone. For example, TNF was 9-fold downregulated with the addition of DCVC. Major pathways downregulated (adjusted p-value<0.05) in DCVC+LPS treatments versus LPS-only treatments, included: “acute inflammatory response”, “production of molecular mediator of immune response” and “phagocytosis”. LPS increased IL-1β, IL-6, and TNF-α levels in culture media (p<0.001), but this effect which was inhibited by co-treatment with DCVC (p<0.001 for LPS vs. LPS+DCVC treatments). Our results demonstrate that DCVC suppresses inflammatory responses in macrophages.
