## Supplemental Table 1 for "The trichloroethylene metabolite S-(1,2-dichlorovinyl)-l-cysteine inhibits lipopolysaccharide-induced inflammation transcriptomic pathways and cytokine secretion in a macrophage cell model"

### Sheet: TableS1_DE genes DCVC v Control
gene	baseMean	log2FoldChange	lfcSE	pvalue	padj
PIR	407.886	2.61854	0.0807378	3.85e-231	9.7e-227
GCLM	4149.18	3.17116	0.104149	8.78e-205	1.11e-200
ITGA1	1080.02	-3.56197	0.127543	8.84e-173	7.42e-169
MYOF	1002.12	-2.85726	0.110081	1.32e-149	6.64e-146
BCL2A1	5312.26	-3.39448	0.166735	3.08e-93	4.08e-90
UST	1429.91	-3.80177	0.192606	6.25e-88	7.49e-85
FAM49A	539.927	-2.84845	0.147386	2.97e-84	3.11e-81
LRRC25	462.238	-2.65845	0.137941	6.34e-84	6.39e-81
RGS16	15271.1	-2.6751	0.144862	1.12e-77	7.85e-75
OSGIN1	1543.09	2.81278	0.153445	3.51e-76	2.21e-73
ARHGAP23	1178.37	-3.0009	0.163993	3.73e-76	2.29e-73
CAV1	487.224	-5.2187	0.287659	1.93e-74	1.16e-71
LINC01004	113.665	2.95746	0.163592	7.98e-74	4.57e-71
CEMIP	3442.85	-5.95859	0.333081	1.41e-73	7.88e-71
TSPOAP1	270.94	3.46605	0.198952	3.54e-69	1.65e-66
ALDH1A2	196.355	-2.823	0.162731	1.65e-68	7.43e-66
FEZ1	906.355	-3.0298	0.175157	3.62e-68	1.6e-65
PTPN14	252.272	-2.64399	0.153687	2.05e-67	8.62e-65
LINC00900	103.848	-2.8738	0.169101	8.51e-66	3.15e-63
GSTM3	412.624	2.75997	0.163092	2.24e-65	7.95e-63
VASH1	1054.31	-2.68488	0.160557	5.07e-64	1.62e-61
DZIP3	207.161	2.53171	0.154134	7.08e-62	1.92e-59
RGS4	66.4053	-5.35105	0.327258	6.95e-61	1.82e-58
TNFAIP8L3	696.673	-3.63864	0.226636	3.35e-59	8.35e-57
F2R	82.6559	-4.43629	0.28166	5.07e-57	1.16e-54
	164.833	2.50592	0.159167	1.79e-56	3.99e-54
PLVAP	243.397	-4.47161	0.286857	5.91e-56	1.29e-53
TEX9	345.826	-2.58914	0.166358	1.18e-55	2.55e-53
TRIM16L	79.3537	3.31156	0.21724	2.71e-53	5.59e-51
MGAT3	136.647	-4.68893	0.312297	3.67e-52	7.11e-50
ABHD17C	617.761	-2.5489	0.170098	7.63e-52	1.41e-49
PDGFRA	195.902	-2.78954	0.186274	9.5e-52	1.75e-49
	121.02	2.96371	0.198141	1.23e-51	2.22e-49
ATP8B1	336.674	-3.55368	0.239186	3.73e-51	6.43e-49
SOBP	105.604	-2.92869	0.197033	4.97e-51	8.46e-49
SLC9A7P1	52.5129	-3.53562	0.238481	9.17e-51	1.55e-48
EGFR	73.8326	-4.07635	0.2747	1.14e-50	1.91e-48
ARNT2	574.208	-3.61704	0.249518	6.89e-49	1.1e-46
	48.002	4.10187	0.282398	1.03e-48	1.6e-46
MTTP	36.1218	4.46914	0.305634	1.04e-48	1.62e-46
IRS1	388.137	-2.51861	0.175646	1.18e-47	1.71e-45
TREML3P	110.261	5.72868	0.397888	2.93e-47	4.14e-45
CCDC146	58.3646	3.08147	0.216159	4.08e-47	5.74e-45
PLXNC1	1884.93	-2.68692	0.189655	1.22e-46	1.67e-44
SYT12	83.1432	-3.44746	0.244036	2.37e-46	3.16e-44
TLR7	86.214	-3.91355	0.278629	1.56e-45	2.02e-43
	72.3795	3.60516	0.259243	9.26e-45	1.15e-42
GLDN	198.21	-3.5863	0.259791	1.52e-44	1.88e-42
	283.391	-2.88999	0.212219	2.29e-43	2.75e-41
	809.352	2.76363	0.204968	1.72e-42	2e-40
TLR8	105.637	-5.87642	0.435448	7.29e-42	8.2e-40
LINC01888	39.8464	4.68133	0.346997	1.03e-41	1.15e-39
PANX2	230.145	2.56872	0.194729	7.22e-41	7.65e-39
SPTA1	58.6653	4.2689	0.328218	3.11e-39	3e-37
ALOX5	202.59	-3.35776	0.260723	3.81e-39	3.64e-37
STC2	52.4454	-3.80357	0.295912	5.6e-39	5.29e-37
PTGER2	383.723	-3.68784	0.286875	6.9e-39	6.48e-37
ENSG00000226756	51.8144	3.31118	0.258873	1.36e-38	1.25e-36
NREP	2034.84	-2.66469	0.210666	8.94e-38	7.82e-36
SGMS2	78.512	-3.37765	0.26651	1.99e-37	1.71e-35
PPM1E	154.746	-2.54103	0.201854	2.6e-37	2.2e-35
ANO8	151.818	-2.50468	0.200739	8.53e-37	7.11e-35
ZNF365	93.2829	4.26793	0.342478	1.28e-36	1.07e-34
SMAD3	1021.59	-2.74608	0.221103	1.49e-36	1.22e-34
	59.5498	2.74224	0.220676	1.57e-36	1.28e-34
MMP12	336.84	-4.12791	0.335426	6.19e-36	4.97e-34
SLC43A2	2536.24	3.07299	0.251412	1.57e-35	1.21e-33
NRSN1	126.669	-3.36552	0.275509	1.62e-35	1.25e-33
ENSG00000160683	269.665	-3.22738	0.264211	1.7e-35	1.31e-33
JAZF1	233.508	-2.81176	0.231605	5.6e-35	4.16e-33
FAM135B	415.773	-2.79707	0.231967	1.25e-34	9.13e-33
RAB3C	57.7499	3.19898	0.264727	1.28e-34	9.26e-33
GABRA4	24.2651	-3.18486	0.263866	1.82e-34	1.31e-32
ADRA2B	105.481	-5.84221	0.48642	2.03e-34	1.46e-32
TSPAN18	102.168	-4.66719	0.388113	2.22e-34	1.59e-32
CNTNAP3B	46.778	-2.9823	0.248378	3.7e-34	2.61e-32
TIMP4	29.8824	3.57608	0.30004	2.12e-33	1.43e-31
MNDA	55.5229	-3.91254	0.330632	2.14e-33	1.43e-31
LILRB1	190.265	-2.96221	0.251437	3.51e-33	2.3e-31
ADAMTS1	819.607	-3.37561	0.289116	1.27e-32	8.07e-31
FAP	178.33	-2.72831	0.233774	1.35e-32	8.56e-31
NMRAL2P	90.4704	6.09042	0.51535	7.8e-32	4.69e-30
SLC7A11	7186.16	3.81181	0.332183	1.09e-31	6.52e-30
DTX1	61.1405	-4.96867	0.43409	1.87e-31	1.1e-29
CD14	753.862	-3.08082	0.269813	2.26e-31	1.32e-29
	28.703	4.07176	0.356517	6.64e-31	3.8e-29
LHFPL3-AS2	28.8682	4.41886	0.385318	1.07e-30	6.07e-29
STEAP3	268.285	-2.5298	0.225156	2.07e-30	1.16e-28
NMUR1	23.1683	-3.81462	0.339602	2.64e-30	1.47e-28
FHL1	325.203	-3.32607	0.297193	2.86e-30	1.58e-28
HSD17B6	32.1009	2.54561	0.226876	4.5e-30	2.44e-28
	42.8017	3.94375	0.350817	6.45e-30	3.47e-28
ANXA9	22.7408	3.24133	0.289544	7.76e-30	4.13e-28
NXPH4	31.7714	-3.16504	0.284366	1.38e-29	7.25e-28
AMOTL2	51.1151	-3.73905	0.341666	1.11e-28	5.43e-27
SEMA3A	516.093	-3.32611	0.305578	1.12e-28	5.51e-27
PCDH17	378.118	2.79625	0.25802	1.69e-28	8.18e-27
UNC13A	80.4013	-3.00068	0.276846	2.02e-28	9.7e-27
MEGF6	167.693	-2.83829	0.26449	3.52e-28	1.67e-26
ZNF827	28.7309	-3.22361	0.298565	3.57e-28	1.69e-26
MYLK	618.37	-2.67207	0.249579	6.88e-28	3.17e-26
CCL20	25398.7	-3.15029	0.29497	8.86e-28	4.06e-26
SMAGP	116.827	-2.56989	0.243349	3.55e-27	1.57e-25
FN1	1659.45	-3.14911	0.298279	3.84e-27	1.69e-25
PPFIA2	72.1334	-3.4045	0.325835	1.36e-26	5.72e-25
ADGRD1	80.2358	-4.00167	0.385146	1.62e-26	6.79e-25
NES	973.705	-5.24197	0.506123	2.13e-26	8.83e-25
SGPP2	107.323	5.39802	0.511794	3.75e-26	1.54e-24
LINC02608	24.9007	2.90742	0.283716	1.47e-25	5.85e-24
CNTNAP3	63.1109	-2.85177	0.279241	1.64e-25	6.46e-24
FAR2	482.231	-2.72133	0.267038	1.73e-25	6.79e-24
FLNC	30.6976	4.09133	0.398219	2.28e-25	8.83e-24
COL13A1	32.3071	-4.80019	0.470824	5.7e-25	2.14e-23
ENSG00000227869	98.6889	2.56408	0.254835	7.43e-25	2.78e-23
VEGFC	757.898	-3.46381	0.348386	1.77e-24	6.51e-23
NTM	49.5064	-3.92899	0.395135	1.94e-24	7.13e-23
RAB27B	28.517	-4.28906	0.429465	2.57e-24	9.34e-23
PADI2	29.8323	-2.89793	0.293462	4.71e-24	1.68e-22
EGF	47.2304	3.11007	0.315508	4.84e-24	1.73e-22
FSTL5	25.9688	5.66508	0.559675	6.45e-24	2.28e-22
DUSP15	22.2834	3.99522	0.402037	7.94e-24	2.78e-22
IGFBP3	20297.2	-3.64477	0.373029	1.02e-23	3.53e-22
DLG3	151.495	-4.50656	0.466946	2.69e-23	9.01e-22
TMC7	22.6863	-2.53608	0.262011	3.35e-23	1.11e-21
OLR1	6559.18	-3.68758	0.383046	3.69e-23	1.22e-21
CACNB4	112.768	-3.49753	0.363175	3.97e-23	1.31e-21
C1orf116	16.8213	3.93195	0.402081	4.77e-23	1.56e-21
S1PR1	150.889	-5.8529	0.613565	8.92e-23	2.84e-21
PPP1R27	62.6356	3.11627	0.326488	1.1e-22	3.47e-21
VAT1L	84.0979	-4.28617	0.450394	1.24e-22	3.9e-21
MMP1	2155.61	-4.49422	0.477194	2.42e-22	7.45e-21
KIAA1324	21.3544	4.21323	0.437557	2.5e-22	7.69e-21
GPR88	22.6632	-4.56934	0.473757	2.57e-22	7.89e-21
KCNIP2	77.664	-2.76868	0.2943	3.63e-22	1.1e-20
ARHGAP6	294.05	-2.5436	0.271387	5.28e-22	1.58e-20
SYNC	17.0134	3.89088	0.411001	6.41e-22	1.9e-20
	30.9562	3.92091	0.413946	7.34e-22	2.16e-20
TMEM132A	671.838	-2.69298	0.289066	8.98e-22	2.63e-20
RPL17-C18orf32	40.6918	3.20265	0.342865	1.03e-21	3e-20
PODXL	177.415	-2.54364	0.273593	1.23e-21	3.54e-20
SYT2	65.8266	-4.10207	0.445244	1.98e-21	5.61e-20
	25.5561	5.05262	0.537963	1.99e-21	5.64e-20
KLHL32	18.0156	2.74896	0.297781	3.61e-21	1.01e-19
SYT7	28.1338	-5.44045	0.58491	5.29e-21	1.46e-19
SPATA31E1	21.5576	9.66934	2.57645	5.42e-21	1.48e-19
MYO16	18.5036	4.59351	0.495142	8.29e-21	2.24e-19
AXL	191.263	-2.57402	0.284275	1.04e-20	2.8e-19
RXFP1	931.884	-2.76946	0.307423	1.46e-20	3.89e-19
LINC01270	24.8795	2.65332	0.292384	1.77e-20	4.69e-19
SEMA6A	35.0673	-4.10076	0.457088	2.37e-20	6.24e-19
TNFSF18	114.259	-3.67261	0.411699	3.08e-20	8.05e-19
ADAM19	61.8016	-3.44469	0.386749	3.57e-20	9.29e-19
DLL1	49.3588	-2.67219	0.299089	4.26e-20	1.1e-18
BFSP1	25.9329	2.53035	0.284471	4.98e-20	1.28e-18
BOC	22.278	-2.86377	0.32198	6.12e-20	1.55e-18
CAMK4	53.1951	-2.52387	0.284058	6.19e-20	1.57e-18
CAMK2N1	19.1831	-4.5895	0.512487	8.17e-20	2.04e-18
TUBA8	33.8764	-2.79578	0.317884	1.11e-19	2.75e-18
AKR1B10	26.1258	9.48818	2.53765	1.35e-19	3.31e-18
GJB2	174.503	-3.99757	0.454031	1.8e-19	4.37e-18
IGFBP5	61.6591	-6.89136	0.785644	2.57e-19	6.19e-18
SMIM32	21.256	-8.32	1.32818	2.93e-19	7.01e-18
FOXF1	430.337	-2.76737	0.315956	3.16e-19	7.56e-18
CTHRC1	60.7649	-3.03683	0.350678	4.7e-19	1.11e-17
GAPDHP75	14.8429	3.39227	0.387999	5.07e-19	1.19e-17
PDLIM1	26.6606	-2.63054	0.303573	5.08e-19	1.19e-17
GPRC5C	52.9936	-3.05937	0.357086	7.39e-19	1.71e-17
XCR1	16.7343	4.9626	0.569953	1.29e-18	2.89e-17
CARNS1	144.876	-2.82665	0.333824	1.75e-18	3.89e-17
LINC01632	18.3803	2.64875	0.3098	1.78e-18	3.95e-17
FCGR2B	23.7279	-4.24746	0.498157	1.87e-18	4.14e-17
FILIP1	38.3748	2.72808	0.322112	2.13e-18	4.71e-17
LINC02056	28.8131	2.55351	0.300205	2.62e-18	5.76e-17
	51.8852	4.2058	0.497452	2.72e-18	5.96e-17
HGD	30.7479	3.06498	0.364065	4.41e-18	9.53e-17
GNAL	42.7111	2.5362	0.302924	4.97e-18	1.07e-16
HEPACAM2	13.5545	3.94054	0.462698	5.1e-18	1.09e-16
	14.142	3.32627	0.392152	5.25e-18	1.13e-16
ADAMTS14	14.9354	-3.33549	0.398155	5.38e-18	1.15e-16
LOXHD1	61.6322	-2.73618	0.328305	5.81e-18	1.24e-16
ITGA11	188.962	-2.64456	0.318671	7.77e-18	1.64e-16
SHROOM2	14.3439	-4.08214	0.489653	8.57e-18	1.8e-16
AKR1C7P	18.0344	2.74527	0.327214	8.6e-18	1.81e-16
PID1	50.7777	-3.43183	0.421817	2.52e-17	5.09e-16
PMEL	17.1351	3.01496	0.366448	3.35e-17	6.65e-16
MET	819.738	-2.91898	0.362182	5.46e-17	1.06e-15
PCDH1	18.2547	-3.42343	0.425095	6.67e-17	1.29e-15
GIMAP4	139.153	-2.52785	0.314757	7.62e-17	1.46e-15
TMEM52B	160.285	-2.95286	0.369981	9.82e-17	1.86e-15
TGM5	17.436	-9.10521	2.82775	1.15e-16	2.16e-15
DDR1	77.9678	-3.68113	0.463126	1.41e-16	2.63e-15
VSIG4	137.956	-2.65638	0.335556	1.78e-16	3.27e-15
GPR18	20.6103	-5.17779	0.657297	3.62e-16	6.46e-15
NXPH3	26.8669	-3.54285	0.452597	3.79e-16	6.76e-15
DUSP13	12.5954	7.02556	1.24981	5.48e-16	9.63e-15
IBSP	22.5707	-3.23173	0.414155	5.62e-16	9.85e-15
CCDC80	17.2644	3.79899	0.479859	5.79e-16	1.01e-14
	48.4181	2.59173	0.332697	5.89e-16	1.03e-14
WWTR1	49.8236	-2.69757	0.349433	8.57e-16	1.48e-14
DNAH12	15.6481	2.75842	0.353661	1.01e-15	1.73e-14
HPD	41.804	2.77696	0.357853	1.25e-15	2.14e-14
	15.7929	3.1321	0.403479	1.44e-15	2.44e-14
WNT7B	44.2754	-2.54738	0.331772	1.52e-15	2.57e-14
	12.3514	4.16456	0.540039	4.24e-15	6.91e-14
LDHAL6B	55.7343	2.50089	0.332634	4.98e-15	8.09e-14
GALNT16	158.146	-4.42929	0.595396	5.23e-15	8.47e-14
GTF2IP7	11.7373	4.32847	0.563506	6e-15	9.65e-14
	10.1188	6.89472	1.27185	6.84e-15	1.09e-13
SCN8A	22.9473	2.53921	0.337402	8.87e-15	1.4e-13
GSG1L	22.2726	-3.08192	0.4145	8.97e-15	1.41e-13
KCNK2	14.7463	2.54515	0.340664	1.32e-14	2.05e-13
BEAN1	16.2983	-2.53722	0.34333	1.43e-14	2.23e-13
LERFS	15.0115	4.04461	0.544191	1.58e-14	2.44e-13
	14.6324	3.26329	0.439572	1.71e-14	2.62e-13
AK8	17.9061	6.34602	0.954431	1.88e-14	2.88e-13
LIPH	10.9882	3.13936	0.425388	1.99e-14	3.04e-13
IL33	62.7746	3.20349	0.436902	2.6e-14	3.91e-13
LINC01269	7.4797	8.19124	2.46252	3.18e-14	4.75e-13
NT5C1A	33.2587	-3.17814	0.441177	3.93e-14	5.83e-13
KIRREL1	195.891	-3.19746	0.445839	4.45e-14	6.57e-13
LINC01602	19.2138	6.13826	0.821333	5.78e-14	8.41e-13
SERPINB9	1156.3	-4.50179	0.624958	6.03e-14	8.74e-13
AMBP	8.80496	8.06643	2.44731	6.19e-14	8.97e-13
AKR1C1	24.3586	3.12421	0.430687	6.54e-14	9.46e-13
DDX59-AS1	11.8178	2.97263	0.409902	6.82e-14	9.86e-13
	11.0113	2.84644	0.396921	9.75e-14	1.39e-12
TEK	11.3663	-4.27541	0.594613	1.04e-13	1.48e-12
MYH11	178.466	-3.64899	0.516999	1.12e-13	1.59e-12
ZNF608	18.6611	-2.76906	0.391854	1.26e-13	1.78e-12
LINC02273	12.3439	3.90988	0.545798	1.36e-13	1.91e-12
AMZ1	20.6171	-2.68073	0.382884	2.13e-13	2.93e-12
MORN3	11.1843	2.62049	0.372529	2.33e-13	3.2e-12
PCSK1	10.2239	-4.21966	0.595328	2.57e-13	3.51e-12
CFAP43	6.78681	7.94589	2.46785	2.9e-13	3.95e-12
TREML4	15.5402	6.42975	1.25728	2.9e-13	3.95e-12
	8.7367	4.15962	0.579607	2.98e-13	4.04e-12
CD1E	10.5674	-4.91518	0.692247	3e-13	4.08e-12
BMP10	9.486	3.83109	0.540701	3.09e-13	4.19e-12
NPBWR1	12.0895	2.82255	0.404954	3.21e-13	4.35e-12
	11.7726	3.97676	0.557788	3.34e-13	4.5e-12
	10.4138	2.73932	0.392629	3.45e-13	4.64e-12
CXADR	47.1113	-2.68524	0.392514	5.7e-13	7.49e-12
DRC1	12.3811	4.20514	0.596677	6.38e-13	8.35e-12
	6.53198	7.78228	2.5124	6.66e-13	8.71e-12
LINC02561	11.8386	3.21985	0.462342	7.35e-13	9.57e-12
UTS2R	9.34065	-4.29708	0.619649	7.4e-13	9.62e-12
XKRX	19.1782	-2.55216	0.375945	1.02e-12	1.31e-11
CCNO	11.985	2.51139	0.368969	1.05e-12	1.34e-11
COMMD3-BMI1	9.27992	3.93791	0.569157	1.2e-12	1.53e-11
NECTIN4	13.5755	2.58121	0.377776	1.27e-12	1.62e-11
KLHL1	17.4693	3.78822	0.56238	1.39e-12	1.76e-11
SERPINI2	17.9459	4.54974	0.670079	1.65e-12	2.07e-11
GLIPR1L2	8.28012	3.50603	0.513339	2.02e-12	2.53e-11
	7.08186	7.78058	2.52035	2.04e-12	2.56e-11
BDNF	26.835	-3.45857	0.520113	2.09e-12	2.6e-11
	9.17713	7.46516	2.40788	3.22e-12	3.92e-11
	13.1566	6.35606	1.04771	3.28e-12	3.98e-11
CCDC83	9.55794	-2.77326	0.417047	3.39e-12	4.1e-11
TNIP3	217.052	3.81103	0.560906	3.66e-12	4.41e-11
MMP13	48.5145	-3.26993	0.497632	3.95e-12	4.74e-11
LINC02254	5.35203	7.72825	2.52783	4.5e-12	5.36e-11
TEX19	12.4968	3.46242	0.516856	4.97e-12	5.87e-11
LINGO1	20.7215	-4.01399	0.595391	5.28e-12	6.22e-11
THBS2	65.3642	-2.75499	0.424748	5.86e-12	6.87e-11
EPB41L3	1095.25	-2.58239	0.398856	6.71e-12	7.8e-11
JUP	175.505	-2.87709	0.445947	7.21e-12	8.35e-11
UNC80	8.28936	4.31119	0.646963	7.23e-12	8.37e-11
SNORA14B	12.2091	2.60448	0.395861	8.03e-12	9.26e-11
GPR179	9.54097	2.69679	0.410801	8.24e-12	9.49e-11
KIR3DL2	11.2028	2.78589	0.430665	1.1e-11	1.24e-10
	6.98727	6.07131	1.26743	1.12e-11	1.27e-10
RSPO1	6.4953	-4.70685	0.70643	1.15e-11	1.3e-10
HS3ST1	58.4035	-3.75407	0.59376	1.22e-11	1.38e-10
LILRA1	14.4979	-4.48443	0.701826	1.5e-11	1.68e-10
GJA1	125.026	-3.23826	0.513063	1.63e-11	1.81e-10
SIGLECL1	7.04128	4.00278	0.609488	1.72e-11	1.9e-10
TBX15	14.7941	-2.62443	0.40986	2.25e-11	2.46e-10
CARS1P2	9.42226	-2.823	0.442245	2.88e-11	3.11e-10
SMPD3	12.3394	2.6454	0.42087	3.54e-11	3.79e-10
CPLX4	7.38862	5.48297	0.964569	3.9e-11	4.15e-10
ERICH3	7.23621	2.65774	0.420976	4.43e-11	4.7e-10
TFPI2	7661.35	-2.75384	0.4471	4.9e-11	5.16e-10
ADGRF5P1	8.04965	5.77957	1.01972	5e-11	5.26e-10
HSD11B1-AS1	10.2934	3.03211	0.48675	5.47e-11	5.73e-10
CFAP70	17.1965	2.63428	0.424632	5.9e-11	6.16e-10
RGS18	35.9296	-2.71351	0.442532	5.93e-11	6.19e-10
SOX30	9.1901	3.31584	0.530265	6.3e-11	6.55e-10
BHMG1	13.3787	2.68971	0.434962	6.5e-11	6.74e-10
NFE4	4.36394	7.33468	2.4206	6.8e-11	7.03e-10
LINC01740	12.2528	2.65197	0.426843	7.29e-11	7.5e-10
LGALS8-AS1	13.1025	2.65033	0.429989	7.56e-11	7.75e-10
TEX50	6.37496	7.3316	2.48331	7.92e-11	8.1e-10
STPG3-AS1	11.1399	2.74796	0.447207	8.05e-11	8.23e-10
MLPH	8.40879	-2.85451	0.466736	9.73e-11	9.86e-10
EFCAB12	7.82939	3.32817	0.538003	1.03e-10	1.04e-09
BIRC7	16.3028	-2.92708	0.481427	1.08e-10	1.09e-09
TM4SF20	20.3511	2.83264	0.461531	1.09e-10	1.1e-09
PPL	10.221	-2.5305	0.416292	1.19e-10	1.19e-09
ADRA2C	7.27185	-2.58468	0.42364	1.32e-10	1.32e-09
WNT2	4.2084	7.57946	2.55092	1.4e-10	1.4e-09
DCAF4L1	11.4724	2.69207	0.43894	1.42e-10	1.41e-09
HAND2	5.7687	-3.20039	0.526714	1.53e-10	1.52e-09
ZNF844	6.77519	3.5524	0.575893	1.6e-10	1.58e-09
	8.27658	3.07612	0.507581	1.74e-10	1.71e-09
ATP10B	4.08444	7.11226	2.40748	1.84e-10	1.8e-09
SUMO2P17	8.1356	2.72217	0.448098	1.87e-10	1.83e-09
RDH12	8.17896	2.96292	0.485498	1.97e-10	1.92e-09
LILRA2	89.5396	-3.61317	0.613395	2.1e-10	2.04e-09
TRPM1	12.4093	2.59705	0.438771	2.84e-10	2.71e-09
	8.36818	2.66433	0.445514	2.96e-10	2.82e-09
LINC01705	64.2824	2.57309	0.439032	3.52e-10	3.31e-09
LUZP2	6.7559	5.63485	1.27445	3.62e-10	3.4e-09
VCX	5.13781	5.76171	1.29063	3.79e-10	3.54e-09
MMP8	188.774	-4.20448	0.729855	4.05e-10	3.77e-09
LINC00237	7.41129	2.51191	0.424422	4.55e-10	4.2e-09
CH25H	59.0662	-6.02962	1.12965	5.1e-10	4.68e-09
CDH22	6.5816	-3.4063	0.579903	5.6e-10	5.1e-09
LOXL4	317.74	-3.22739	0.566784	6.94e-10	6.26e-09
	6.41949	2.86059	0.489997	6.96e-10	6.27e-09
TMEM215	5.50143	-4.7932	0.798884	7.41e-10	6.65e-09
	8.66663	2.60408	0.450443	8.1e-10	7.22e-09
RNF212B	7.83093	4.22312	0.711072	8.57e-10	7.61e-09
BDKRB2	164.321	-2.84384	0.499475	8.62e-10	7.65e-09
	5.78225	-2.87603	0.495508	9.17e-10	8.13e-09
KCTD16	6.13099	3.23269	0.554025	1.12e-09	9.86e-09
ENSG00000134873	4.11295	-7.17902	2.61789	1.13e-09	9.86e-09
SAMD11	27.8426	-2.75713	0.489542	1.19e-09	1.04e-08
	6.34472	3.74114	0.634367	1.29e-09	1.12e-08
IGSF23	3.75138	6.98625	2.4706	1.29e-09	1.12e-08
	442.374	-2.54093	0.453456	1.51e-09	1.3e-08
DEFB124	4.40095	5.54465	1.29175	1.68e-09	1.44e-08
CD69	15.0602	-7.16859	2.62252	1.93e-09	1.64e-08
LINC00299	15.2222	2.68857	0.473733	1.93e-09	1.64e-08
DLX3	211.9	-2.95389	0.535185	2.05e-09	1.73e-08
RTN1	32.7236	-2.74305	0.49567	2.22e-09	1.87e-08
LINC02154	20.9162	3.41402	0.611904	2.23e-09	1.87e-08
FAM81B	5.98541	5.03171	0.98446	2.29e-09	1.92e-08
FGD5	4.13291	-3.64588	0.639928	2.58e-09	2.15e-08
KRT80	7.12213	-2.74774	0.493785	2.91e-09	2.41e-08
SEMA3E	11.1852	2.97336	0.532156	3.2e-09	2.63e-08
KCNIP3	7.24231	-2.80569	0.507025	3.4e-09	2.78e-08
P2RY12	83.3153	-3.60592	0.667654	3.4e-09	2.78e-08
SLC7A11-AS1	19.915	3.52637	0.613725	3.41e-09	2.79e-08
SHROOM3	32.267	-3.93006	0.68275	3.41e-09	2.79e-08
LTA	52.5178	3.12666	0.550818	3.49e-09	2.85e-08
	8.59289	2.99344	0.541522	3.56e-09	2.91e-08
FGD4	204.403	-2.84169	0.524591	3.69e-09	3e-08
VEGFD	10.0264	4.95063	0.98106	3.82e-09	3.11e-08
LRP2BP	8.73926	2.75586	0.496988	5.11e-09	4.11e-08
	10.438	2.5555	0.465652	5.41e-09	4.33e-08
LY86-AS1	7.24614	3.49039	0.627532	5.92e-09	4.71e-08
	5.03502	-3.14685	0.57997	6.29e-09	4.98e-08
PLAC8	350.069	-2.76947	0.521112	6.82e-09	5.38e-08
FCGBP	382.781	-3.27262	0.620474	7.14e-09	5.63e-08
MEIG1	3.85414	5.43375	1.31732	7.52e-09	5.91e-08
SORL1	1989.71	-2.89007	0.546859	7.76e-09	6.09e-08
TMPRSS15	3.06885	6.53408	2.41784	8.88e-09	6.92e-08
HR	6.48156	-3.87989	0.712249	8.93e-09	6.95e-08
	5.02397	-3.16237	0.586058	1.1e-08	8.47e-08
HCAR3	128.072	-5.17439	1.2885	1.11e-08	8.56e-08
	8.68332	2.96466	0.561325	1.28e-08	9.81e-08
LIPJ	4.01533	5.37117	1.32313	1.3e-08	9.95e-08
	4.66811	5.15826	1.28001	1.31e-08	1e-07
PNCK	10.7474	-2.5747	0.489909	1.33e-08	1.02e-07
EPHA3	8.62048	-2.9401	0.558253	1.38e-08	1.05e-07
KCNS3	14.2021	-3.16424	0.591888	1.41e-08	1.07e-07
VCAM1	215.426	-7.22867	2.67286	1.52e-08	1.15e-07
LINC01275	3.69682	5.1025	1.28187	1.62e-08	1.22e-07
	11.2702	-2.88789	0.558114	1.62e-08	1.22e-07
	100.048	-2.91395	0.567015	1.66e-08	1.25e-07
KRT17P1	27.6409	-2.56326	0.497513	1.75e-08	1.31e-07
	5.77917	3.46224	0.641893	1.9e-08	1.42e-07
RPL10P7	17.7484	3.96921	0.717364	1.99e-08	1.48e-07
CLEC12A	7.73583	-3.34818	0.648977	2.1e-08	1.56e-07
ERICH5	5.27593	4.68884	0.984876	2.16e-08	1.6e-07
CNGA4	3.74379	5.01437	1.27047	2.42e-08	1.78e-07
CD48	10.288	3.705	0.692094	2.72e-08	1.99e-07
STEAP2	8.08447	-2.61241	0.510858	2.79e-08	2.04e-07
NAPSB	63.5024	-3.61845	0.723772	2.85e-08	2.08e-07
YAP1P1	10.7957	3.20409	0.607191	3.03e-08	2.2e-07
HCAR1	10.8699	-3.7716	0.743962	3.07e-08	2.22e-07
VSTM4	16.6881	-2.88161	0.562798	3.28e-08	2.37e-07
	5.48132	3.41097	0.648051	3.38e-08	2.43e-07
	6.85305	-2.61832	0.515039	3.48e-08	2.5e-07
WNT11	7.8919	4.50197	0.84654	3.68e-08	2.64e-07
NTNG1	7.72854	-3.71871	0.72745	4.03e-08	2.88e-07
NRAP	478.916	-2.50773	0.503031	4.29e-08	3.05e-07
RASD2	219.353	-4.1965	0.859473	4.54e-08	3.22e-07
TET2-AS1	3.62074	6.53638	2.44691	4.61e-08	3.27e-07
VCAN	234.144	-2.77785	0.564538	5.1e-08	3.59e-07
	2.88254	6.52218	2.4519	5.18e-08	3.64e-07
PSAT1P1	3.82304	6.84025	2.5137	5.28e-08	3.71e-07
NHS	11.7455	-3.65902	0.706926	6.1e-08	4.24e-07
TEX11	5.61001	-4.59771	0.903023	6.42e-08	4.45e-07
LRRC37A5P	4.82363	3.01932	0.591551	6.47e-08	4.48e-07
MDFI	8.76415	-2.77605	0.567848	7.33e-08	5.05e-07
	10.8593	4.64289	1.23279	7.43e-08	5.12e-07
NLGN4Y-AS1	5.68768	6.00527	2.28466	7.66e-08	5.26e-07
ADAMTS10	5.62223	-3.67561	0.731176	8.01e-08	5.48e-07
	5.50705	3.09491	0.619123	8.6e-08	5.86e-07
IGLON5	14.6734	-2.719	0.561594	8.7e-08	5.92e-07
COL10A1	447.617	-4.41093	0.933176	8.85e-08	6.01e-07
LINC02413	2.18975	6.43083	2.45505	9.24e-08	6.25e-07
	5.67436	3.08466	0.621074	9.8e-08	6.6e-07
C9orf152	4.62362	3.94022	0.765065	9.87e-08	6.65e-07
BBOX1-AS1	5.70079	2.78924	0.566821	1.03e-07	6.9e-07
TCF24	5.11275	3.56553	0.701881	1.03e-07	6.93e-07
	5.16505	2.90443	0.583325	1.06e-07	7.09e-07
CCR7	706.652	3.1359	0.630235	1.16e-07	7.75e-07
LMOD1	6.42348	3.16259	0.636233	1.18e-07	7.84e-07
	2.22262	-6.67396	2.60048	1.2e-07	8e-07
	6.26709	3.04578	0.61708	1.25e-07	8.31e-07
	2.56576	6.08459	2.38055	1.29e-07	8.52e-07
	6.58437	2.51401	0.513673	1.29e-07	8.53e-07
EFNA2	3.65134	-3.39966	0.685735	1.38e-07	9.12e-07
	6.63601	3.04229	0.618227	1.39e-07	9.17e-07
RIMS1	81.7098	-2.75485	0.581228	1.39e-07	9.18e-07
ISLR	6.99664	-3.86545	0.76062	1.4e-07	9.21e-07
OGN	2.37675	6.221	2.41677	1.52e-07	9.94e-07
P3H2	3056.74	-2.69339	0.57234	1.55e-07	1.02e-06
	3.73017	4.44796	1.00587	1.59e-07	1.04e-06
SLC14A2	6.17204	3.29008	0.679701	1.75e-07	1.14e-06
DHRS2	5.94309	4.27689	0.857414	1.87e-07	1.21e-06
PRRX1	127.507	-2.54149	0.520257	1.95e-07	1.26e-06
FAM20A	8.39807	-5.02034	1.03574	2.02e-07	1.3e-06
PTPN13	6.21552	-3.01367	0.635191	2.06e-07	1.32e-06
YIPF7	6.35141	3.4755	0.705825	2.19e-07	1.4e-06
RADX	5.24502	-4.79391	0.984772	2.21e-07	1.41e-06
GRIA3	36.9786	-3.01525	0.619361	2.22e-07	1.41e-06
INHBE	9.53552	2.78748	0.582676	2.24e-07	1.43e-06
	3.33884	4.72649	1.08998	2.4e-07	1.52e-06
SCIMP	6.06765	-2.92245	0.627114	2.55e-07	1.61e-06
SAXO2	4.58323	2.87659	0.602412	2.6e-07	1.64e-06
CD247	4.73236	4.4461	1.02805	2.76e-07	1.74e-06
ALDH1L1	3.60371	4.34288	1.00884	2.88e-07	1.81e-06
CLMP	373.2	-2.59088	0.570128	3.41e-07	2.12e-06
AK5	3.7344	-3.88398	0.799275	3.5e-07	2.17e-06
SCN11A	3.42581	4.66868	1.29812	3.56e-07	2.2e-06
	4.50485	-4.40042	1.04023	3.76e-07	2.31e-06
	7.20048	3.31808	0.683488	3.86e-07	2.37e-06
KBTBD12	10.957	2.62231	0.561233	3.89e-07	2.38e-06
GAPDHP36	19.3821	4.1739	0.983854	4.15e-07	2.53e-06
KCNU1	3.55291	4.35873	1.03474	4.68e-07	2.83e-06
UNC5CL	5.85315	3.06382	0.667199	4.77e-07	2.88e-06
FLT1	134.604	-2.52607	0.564578	5.03e-07	3.02e-06
LINC02593	12.4675	-3.36541	0.754077	5.33e-07	3.19e-06
OLIG3	2.75032	-4.89164	1.37517	5.56e-07	3.32e-06
WDR63	70.1073	2.82022	0.607124	5.58e-07	3.33e-06
CLDN6	4.80446	3.31941	0.700106	5.62e-07	3.35e-06
ZNF233	5.40097	3.00879	0.654666	5.67e-07	3.38e-06
SLC44A3	3.76802	2.87568	0.623385	6.28e-07	3.72e-06
SRD5A2	3.71115	4.09311	0.991564	7.34e-07	4.31e-06
JAKMIP2	5.6808	-5.15975	1.44326	7.58e-07	4.44e-06
IQUB	7.00986	2.52054	0.557897	7.7e-07	4.51e-06
PARAL1	3.74653	5.82526	2.3662	8.47e-07	4.94e-06
ANGPT1	5.57277	-4.33588	0.980249	8.99e-07	5.23e-06
LINC00520	4.69116	4.13311	1.0138	9.41e-07	5.45e-06
CCDC173	5.02927	2.9036	0.641748	1.05e-06	6.03e-06
LRRC77P	4.08809	-3.85815	0.846142	1.05e-06	6.05e-06
	3.52572	-4.1425	0.910865	1.22e-06	6.97e-06
SMIM2	3.81648	4.03257	1.0025	1.29e-06	7.3e-06
	4.08948	2.86246	0.649865	1.29e-06	7.33e-06
LINC02159	3.65706	4.45603	1.31343	1.38e-06	7.77e-06
CPNE9	5.60009	2.90179	0.654927	1.41e-06	7.95e-06
	1.49751	6.10508	2.47896	1.46e-06	8.19e-06
ABCC9	5.01539	3.12324	0.697199	1.48e-06	8.34e-06
BNIP3P2	5.27037	2.73884	0.630097	1.59e-06	8.91e-06
DYNC1I1	4.05806	4.00371	0.895447	1.72e-06	9.54e-06
BAAT	3.973	3.90373	0.866789	1.74e-06	9.62e-06
IL24	23.2754	-2.76253	0.622731	1.76e-06	9.73e-06
	3.88382	4.54343	1.34331	1.87e-06	1.03e-05
IFIT1P1	3.09465	5.41387	2.24078	1.87e-06	1.03e-05
HSPE1-MOB4	6.65951	2.5552	0.591201	1.98e-06	1.09e-05
LINC02848	2.17357	5.92902	2.37789	2e-06	1.1e-05
	6.63437	2.59241	0.604079	2.13e-06	1.16e-05
FGF7	3.83054	3.91309	0.894932	2.65e-06	1.43e-05
PI16	9.57069	-3.66588	0.887225	2.67e-06	1.44e-05
MME	14.5567	-3.08301	0.761009	2.96e-06	1.59e-05
SH2D6	5.11713	3.45574	0.7898	3.06e-06	1.64e-05
	3.61873	4.02628	1.06131	3.47e-06	1.84e-05
TMEM31	3.44051	3.14008	0.729382	3.64e-06	1.93e-05
TIGIT	5.07889	-2.97926	0.734074	3.7e-06	1.96e-05
GRM5	6.9625	-3.97888	1.05707	4.03e-06	2.12e-05
	3.28396	3.90813	1.031	4.07e-06	2.13e-05
	4.14265	3.90347	1.03829	4.2e-06	2.2e-05
STK31	3.09476	3.7925	0.894187	4.32e-06	2.26e-05
LINC01736	3.24404	-2.6311	0.647822	4.66e-06	2.42e-05
DISC1FP1	2.23384	5.54398	2.36864	4.66e-06	2.43e-05
RBP7	9.02069	-2.87896	0.726187	4.83e-06	2.51e-05
CCDC38	2.65862	3.9466	1.05053	5e-06	2.59e-05
	5.49968	3.44457	0.813545	5.18e-06	2.68e-05
TGFB3	492.022	-2.58933	0.663558	5.63e-06	2.89e-05
CIB3	3.25978	2.88083	0.69706	5.77e-06	2.95e-05
NEXN-AS1	4.18093	3.36725	0.801158	6.37e-06	3.24e-05
KIR3DX1	6.94945	-2.67521	0.687545	6.97e-06	3.52e-05
CXCL5	24.1078	-2.52193	0.648321	7.22e-06	3.64e-05
	4.1614	3.74534	0.914302	7.54e-06	3.79e-05
CCK	2.21508	-5.82772	2.53715	7.73e-06	3.87e-05
RPSAP31	3.20869	3.29393	0.798278	7.97e-06	3.98e-05
	3.95151	3.80874	1.05581	9.01e-06	4.47e-05
	1.86368	4.30716	1.38154	9.13e-06	4.53e-05
EXOC3L2	7.6533	-3.15043	0.83609	9.16e-06	4.54e-05
CXCL10	1633.63	-5.73539	2.52022	9.23e-06	4.58e-05
LINC00426	3.29599	3.5785	0.876255	9.29e-06	4.61e-05
WTAPP1	3.4753	-4.51807	1.44181	9.29e-06	4.61e-05
LINC02752	4.47599	3.05327	0.765308	9.3e-06	4.61e-05
GAPDHP44	2.1182	5.75404	2.4143	9.64e-06	4.76e-05
PCYT1B	1.92448	5.45433	2.33535	9.68e-06	4.79e-05
FBXW10	1.83433	5.50182	2.39335	9.82e-06	4.85e-05
	1.46478	5.7032	2.45585	1.04e-05	5.11e-05
	1.8859	5.57882	2.41668	1.05e-05	5.16e-05
	1.71709	5.72494	2.45896	1.07e-05	5.26e-05
GDNF	4.58769	-5.41055	2.44466	1.13e-05	5.51e-05
MIR3189	3.45222	-2.76796	0.714002	1.13e-05	5.51e-05
HRH4	2.55434	3.89213	1.09546	1.17e-05	5.68e-05
CCDC3	3.67161	-3.56141	0.876844	1.18e-05	5.75e-05
	3.79805	2.9871	0.750093	1.19e-05	5.79e-05
	5.39321	3.21502	0.79821	1.25e-05	6.06e-05
GPRC5B	89.4469	-2.95035	0.765465	1.26e-05	6.08e-05
NPPC	4.26132	3.14437	0.775759	1.27e-05	6.16e-05
RASGRP1	65.6048	-3.53222	1.00274	1.29e-05	6.22e-05
	2.14301	3.87742	1.29633	1.35e-05	6.53e-05
MSTN	1.5441	3.98028	1.32319	1.37e-05	6.59e-05
ACTG2	3.83045	-4.14119	1.19229	1.37e-05	6.61e-05
	2.22892	5.56624	2.4247	1.38e-05	6.66e-05
RHOD	2.43542	-4.11124	1.37133	1.42e-05	6.81e-05
STRA6	8.31949	-3.22499	0.843325	1.6e-05	7.62e-05
RIPOR3	6.30678	-3.09716	0.853996	1.64e-05	7.77e-05
FGF9	2.74506	-3.46655	0.902953	1.66e-05	7.85e-05
	3.21851	2.82578	0.740591	1.72e-05	8.13e-05
ARID3C	4.79981	2.8966	0.768798	1.81e-05	8.52e-05
	3.17306	2.93842	0.762672	1.86e-05	8.73e-05
NEDD8-MDP1	3.08818	3.11194	0.795711	1.9e-05	8.89e-05
LINC02009	5.19445	2.80898	0.722063	1.98e-05	9.26e-05
	5.86814	3.03613	0.798356	2.1e-05	9.78e-05
CACNG5	3.06803	-3.67738	1.09177	2.29e-05	0.000106095
IL13RA2	5.41285	3.19184	0.835388	2.29e-05	0.000106115
KCNF1	2.60014	-2.96099	0.803685	2.31e-05	0.000106921
OR8G5	1.98775	5.46884	2.39166	2.32e-05	0.000107383
SPATA31C1	3.07483	2.95381	0.805547	2.45e-05	0.000112905
CASC1	2.7154	3.37479	0.878343	2.45e-05	0.000113049
	2.94316	2.94942	0.778092	2.52e-05	0.000115818
	3.78103	3.49588	0.928342	2.66e-05	0.000121924
TMEM40	1.66272	5.22031	2.37376	2.68e-05	0.000122812
	3.11555	2.96232	0.802521	2.73e-05	0.000124858
	2.46496	3.4652	1.03732	2.89e-05	0.000131324
KLHL7-DT	3.09428	2.78441	0.751677	3.21e-05	0.000144621
GPAT2	3.535	-3.21728	0.899014	3.25e-05	0.000146362
STK33	1.89219	5.46152	2.44934	3.27e-05	0.000147251
	3.04047	2.69628	0.745508	3.34e-05	0.000150028
SPATA13-AS1	1.5705	3.97337	1.38624	3.44e-05	0.000153918
SLC6A13	3.755	2.91687	0.793228	3.46e-05	0.000154696
PANX3	1.54113	5.67429	2.51731	3.5e-05	0.000156406
C9orf170	2.10529	3.80518	1.34275	3.54e-05	0.000158256
	7.87675	2.61516	0.720649	4.07e-05	0.00018048
OR6E1P	1.15242	5.45191	2.47975	4.35e-05	0.000192209
KRT18P32	6.17544	-2.68099	0.793342	4.39e-05	0.000194024
UGT2B7	2.29919	5.0312	2.30915	4.51e-05	0.000198837
GKN3P	1.32088	5.20044	2.37052	4.55e-05	0.000200479
	2.68917	-3.06691	0.871269	4.65e-05	0.000204293
HTRA1	2.3866	-4.32823	1.53239	4.74e-05	0.000207844
LINC00971	2.3455	3.78424	1.36402	4.78e-05	0.000209421
BEND3P2	2.56554	-3.19432	0.90154	4.95e-05	0.000216441
	2.53785	3.40779	1.06829	5.09e-05	0.000221758
LINC01554	2.33551	2.99741	0.826549	5.18e-05	0.000225552
	2.48396	3.38736	0.948914	5.19e-05	0.000225755
	1.3266	5.43545	2.48176	5.2e-05	0.00022623
PPIAP46	1.755	-4.43903	1.57846	5.26e-05	0.000228794
GDA	4.18168	-3.62688	1.02954	5.31e-05	0.000230493
CCR10	1.93249	3.71975	1.35953	5.38e-05	0.000233601
	5.77393	3.15323	0.865364	5.45e-05	0.000235802
TRGV2	1.86737	3.84917	1.40253	5.88e-05	0.00025329
C6orf99	3.44728	2.64463	0.759604	5.98e-05	0.000256987
	2.27602	3.41103	0.970203	6.05e-05	0.000259636
TMEM253	2.1506	3.48868	1.11012	6.09e-05	0.000261356
LINC01949	4.1241	2.9139	0.809845	6.1e-05	0.000261678
	4.39247	2.52045	0.752465	6.11e-05	0.000261917
TSTD3	2.82198	2.52002	0.71703	6.15e-05	0.000263537
LINC01303	3.66039	3.31261	1.04682	6.22e-05	0.000266287
RTL9	13.1694	3.27583	1.045	6.29e-05	0.00026869
TRGV1	3.21212	2.58914	0.74788	6.35e-05	0.000271292
BTNL8	3.53238	2.8478	0.816078	6.74e-05	0.000286514
RTP2	1.91081	3.45263	1.11333	6.81e-05	0.00028906
	7.36631	3.42292	1.28268	6.94e-05	0.000294191
GREM1	9.8244	-2.53052	0.743522	7.19e-05	0.000304146
	4.30954	-2.71108	0.826803	7.25e-05	0.000306383
	1.75028	3.78649	1.42215	8.24e-05	0.000344478
NDNF	7.63187	2.89919	0.83764	8.29e-05	0.000346292
DNAAF1	31.2684	3.33234	1.27417	8.53e-05	0.0003554
SLC5A11	2.08416	3.36472	1.10412	8.84e-05	0.000366756
H2AC15	3.13294	3.08313	0.893538	9.68e-05	0.000398229
BCL2L1-AS1	3.44063	2.97174	0.871536	9.74e-05	0.000400721
SH3RF3	2.82377	-3.24449	0.987345	9.89e-05	0.000406336
OR2S1P	1.81648	5.09209	2.42961	0.000105379	0.000431049
LGALS12	3.93191	-2.65863	0.856096	0.000111941	0.0004553
LINC02108	2.73042	3.35197	1.31159	0.000115567	0.000468838
ADGRG7	6.38115	3.06506	0.902852	0.00011619	0.000471215
TMEM176A	1.81691	-4.95384	2.46254	0.00012477	0.000502855
	2.27103	3.23204	1.09516	0.00012534	0.000505068
CPO	2.34865	3.53718	1.38775	0.000126811	0.000510751
SAPCD1-AS1	3.37975	2.82783	0.84339	0.000132988	0.000532987
TBR1	4.29501	3.06564	0.927823	0.000137261	0.000548892
CATIP-AS2	1.66783	3.70788	1.4506	0.000140773	0.000562042
	1.63333	5.33515	2.5303	0.000142248	0.000567392
LINC02757	16.8537	3.09156	1.06217	0.000148568	0.000589893
RARA-AS1	2.2838	3.17997	1.09661	0.00014876	0.000590452
	1.30277	4.7788	2.37162	0.000151659	0.000601027
RNU6-173P	1.68936	3.32592	1.3303	0.000153814	0.000608517
CACNB2	2.33021	-3.30083	1.02648	0.000155689	0.000614969
	3.23091	-3.29817	1.06455	0.000164172	0.000645338
LINC01633	1.94248	3.47924	1.39398	0.000168616	0.000661569
LAMA4	4.24508	-2.87318	0.893531	0.000169695	0.000665285
	1.82558	3.32046	1.34921	0.000178157	0.000695104
EXOC3L4	14.0384	-2.87264	0.99965	0.000179435	0.00069955
	4.90832	2.88315	0.880467	0.000181856	0.000708111
CBY3	2.89186	2.98524	0.923175	0.000183521	0.000714044
	1.89297	-3.40373	1.22269	0.000185649	0.000721876
	3.86617	2.66211	0.841384	0.00018776	0.000729721
SPAAR	1.84181	3.58966	1.44418	0.000192623	0.000746343
CFAP47	2.12975	3.50947	1.42784	0.000201486	0.00077853
IL36A	1.64919	3.32178	1.35865	0.000206267	0.000795903
	3.51102	2.97893	0.949273	0.000216548	0.000832132
	1.45299	4.98358	2.46802	0.000216636	0.000832345
	2.16117	2.92068	0.914498	0.000216749	0.000832571
VTA1P1	1.29673	4.66867	2.37135	0.000218667	0.000838739
TNS4	1.95582	-4.21836	1.70655	0.000226331	0.000865501
RBM12B-AS1	3.05839	2.6156	0.818262	0.000227883	0.000870906
	2.72518	3.01222	1.08343	0.000231514	0.000883443
HMGN1P26	1.52313	4.56307	2.34369	0.000235902	0.000898554
EXOC1L	1.54664	3.68242	1.50444	0.000237838	0.000905242
DIAPH2-AS1	1.76892	3.15589	1.1493	0.000242426	0.000920757
SERPINB4	21.9395	2.98242	1.26339	0.000247683	0.000939735
SOX2-OT	2.45361	3.06508	1.1134	0.000251216	0.000951846
LINC02547	1.67287	3.45621	1.42742	0.000251478	0.000952554
MBOAT4	1.2687	4.55382	2.35433	0.000265621	0.00100086
UNC5D	1.646	3.574	1.48776	0.000267189	0.00100616
TAGLN3	1.58168	4.43059	2.28013	0.000279338	0.00104862
	1.85813	3.67333	1.54392	0.000296725	0.00110729
CFHR1	2.35509	4.23193	2.22622	0.000304324	0.00113313
	2.24597	4.44495	2.32958	0.00030648	0.00114048
GABRD	6.08831	-3.28251	1.23029	0.000314393	0.00116717
GPRC6A	1.40777	4.94079	2.4983	0.000318282	0.00118022
NMBR	2.31268	3.12764	1.35846	0.000338799	0.00125132
	2.9141	2.83226	0.930092	0.000339963	0.00125544
	1.51331	3.30362	1.41618	0.000343995	0.00126921
CALR4P	1.33112	4.58855	2.3968	0.000359329	0.0013223
TSPAN1	3.9964	2.65992	0.888879	0.00036165	0.00132987
MYRF-AS1	3.58877	2.57793	0.891132	0.000365461	0.00134212
	0.997701	4.43946	2.32586	0.000370772	0.00135984
SLC6A20	2.14493	2.64979	0.875733	0.000370913	0.00136016
ALMS1P1	1.5296	3.38966	1.48267	0.000370972	0.00136018
MIR5689HG	0.934442	4.68618	2.4465	0.000395486	0.00144208
LINC02621	4.90774	2.86332	0.976149	0.000407066	0.00148131
SYTL5	1.36688	3.23649	1.42967	0.000424724	0.00153911
	3.50646	2.70375	0.905438	0.00043071	0.00155901
HIGD2B	1.70163	3.03845	1.35148	0.000435759	0.0015757
	2.74767	2.52636	0.855451	0.000441114	0.00159255
	1.74467	2.9371	1.1534	0.000441797	0.00159433
CFAP161	1.88554	-3.60555	1.59413	0.000445145	0.0016048
	1.9092	4.26563	2.31149	0.000449845	0.00161966
GKN2	2.07999	2.90077	1.00153	0.000460308	0.00165379
	1.77238	2.915	1.14489	0.000467393	0.00167661
CTSE	3.6383	2.64463	0.892602	0.000467657	0.00167732
H1-6	1.94739	2.81707	1.10543	0.00048751	0.00174183
PIK3CD-AS1	1.74063	-4.37351	2.41419	0.000500774	0.00178542
LINC02842	3.77387	2.53237	0.867083	0.000509234	0.00181302
	4.0238	2.51578	0.95377	0.000512526	0.00182319
PRDM7	1.31436	4.5887	2.41874	0.000513831	0.00182629
	2.9122	-2.83317	0.989288	0.000537298	0.00190218
TRIM55	2.00954	2.7876	0.987448	0.000553027	0.00195155
MIR193BHG	5.97956	-2.85169	1.15086	0.000555996	0.00196176
	2.20171	2.70274	1.0674	0.000557295	0.00196524
	2.10984	-2.63529	0.944079	0.000568329	0.00200135
	1.6384	2.75298	1.09623	0.00056852	0.00200174
	1.61738	-2.6251	0.9454	0.00057105	0.00200952
	2.38117	2.98331	1.37253	0.000582522	0.00204732
THY1	3.12675	-2.63076	1.01525	0.000598651	0.00209932
	1.53722	2.77103	0.983465	0.000605318	0.00212004
ALDH3A1	2.30696	2.78327	1.00487	0.000605692	0.00212092
METTL14-DT	2.69714	2.58889	0.92617	0.000606371	0.00212255
COL2A1	1.01453	4.40959	2.38354	0.00060723	0.00212497
SPATA45	1.85394	3.04532	1.24421	0.000611722	0.0021389
	1.78168	2.72586	1.10822	0.000626739	0.00218595
DGKB	1.33021	3.05925	1.4187	0.000643944	0.00224068
ANXA8	5.21833	-2.77205	1.04166	0.000663623	0.00230375
	1.97277	3.04039	1.43429	0.000670743	0.00232654
	0.929916	-4.53602	2.51838	0.000677642	0.00234756
CD1B	1.64565	-4.3082	2.43246	0.000689856	0.00238561
	1.89831	2.6776	0.960555	0.000690833	0.00238866
NRBF2P3	1.67198	3.02227	1.42727	0.000690954	0.00238868
CD200R1	1.18653	3.1586	1.48705	0.000698335	0.00241129
	1.61581	2.79477	1.1483	0.000708665	0.00244361
	1.6289	2.7517	1.16086	0.000763183	0.00261655
DMP1	1.78775	-3.12475	1.51245	0.000786298	0.00269067
	4.07101	-2.55998	0.911244	0.000801194	0.00273682
LINC02643	1.05948	4.80604	2.59265	0.000802412	0.00274023
C1orf229	1.75409	-2.62101	1.00824	0.00084796	0.00287551
PKP1	3.78851	-2.62057	1.11701	0.000867722	0.00293817
CDIPTOSP	1.65229	2.70384	1.16534	0.000879832	0.00297637
LHX1-DT	1.70788	-2.89226	1.11985	0.000896568	0.00302933
LNCOG	1.32173	3.15682	1.53443	0.000898617	0.00303503
LINC01589	2.03167	3.02663	1.47579	0.000919652	0.00309943
TMEM52	2.56436	2.54945	0.944737	0.000923636	0.00311035
PLCH1	1.91364	2.84984	1.13397	0.000932762	0.00313983
ATP1B2	1.18871	4.0814	2.35017	0.000934735	0.00314579
CDH12	1.35195	3.98703	2.28965	0.000945219	0.00317879
CACNA2D3	4.3077	-3.02059	1.33242	0.000973582	0.00326372
	2.54209	2.65571	1.15399	0.000986458	0.00330248
DNM3OS	1.44607	2.77807	1.2175	0.00102788	0.00342613
CAPN9	2.0308	2.93485	1.2898	0.00104712	0.00348334
	1.01009	3.00159	1.50784	0.00105659	0.003513
PROKR2	1.30504	-4.12028	2.42911	0.00105828	0.00351767
	1.27135	-4.27894	2.50024	0.00109703	0.0036321
C19orf84	1.04875	4.36303	2.49364	0.00114782	0.00378387
PAX3	1.39322	3.90589	2.31498	0.00114946	0.00378677
INHBC	2.27809	2.63684	1.04882	0.00115021	0.00378826
	1.64322	2.60709	1.02317	0.00115617	0.00380641
LINC02198	1.40283	3.9515	2.31016	0.00117024	0.00385022
	1.31493	-3.46215	1.81431	0.00120228	0.00394327
MYBPC1	1.95452	2.50611	1.10845	0.00122823	0.00401894
PKLR	1.30989	3.08472	1.57507	0.00124311	0.00406236
	1.05121	4.35588	2.49119	0.00125953	0.00410908
ENSG00000215580	1.20045	2.88828	1.49323	0.00126031	0.00411057
	1.14968	-4.43844	2.59168	0.00126986	0.00413852
DCDC1	0.964238	2.93104	1.52403	0.00128104	0.00417063
PPBPP2	1.82987	2.66027	1.38645	0.00131314	0.00426357
	1.33721	2.60536	1.17854	0.00136739	0.00442538
	1.87244	2.69811	1.24943	0.00139208	0.00449545
LINC01931	0.94438	4.46234	2.57338	0.0014051	0.00453352
ETV7-AS1	1.96009	2.66844	1.44257	0.00151876	0.004861
FA2H	1.16388	-3.0975	1.67076	0.00152853	0.00488819
	1.8444	2.55766	1.21187	0.0016133	0.00512592
KIF5A	1.60094	2.7684	1.50115	0.00163754	0.00519432
DIO2	2.6834	3.50307	2.20539	0.00172314	0.00544798
HYI-AS1	1.61188	2.55426	1.22793	0.00173216	0.00547506
RAET1L	2.75146	2.65637	1.17661	0.00173342	0.00547775
KLRC3	1.83396	-2.53629	1.12708	0.00175298	0.00553261
ZNF563	2.11099	2.56806	1.11666	0.00178812	0.00563433
MIR5188	2.10406	2.7176	1.50314	0.0018069	0.00568821
DMRTB1	1.18624	4.32348	2.5801	0.0018353	0.00576713
	0.982921	3.86237	2.37248	0.0018447	0.00579161
CPA5	1.39129	2.93177	1.63796	0.00186181	0.00584316
	1.82749	2.53908	1.24394	0.00189597	0.00593705
ENPP2	2.33709	2.54381	1.42525	0.00192806	0.0060263
CALY	1.56426	3.86944	2.40736	0.00207391	0.00643585
	0.977978	2.9198	1.68867	0.00208872	0.00647702
TSSK4	0.97925	3.65015	2.32123	0.00210997	0.00653728
CLEC19A	2.73302	2.50525	1.43668	0.00211327	0.00654668
ASIC5	1.16893	2.81195	1.59435	0.00211789	0.00655698
ZDHHC19	1.37986	2.58797	1.46457	0.00212293	0.00657178
LRRC74B	0.994358	3.69564	2.35527	0.00212604	0.00658059
GVINP2	1.45577	2.6291	1.34261	0.00218457	0.00675098
	0.792151	4.02264	2.50679	0.00223373	0.00688851
SSX1	0.770107	3.95655	2.48396	0.00224507	0.00691786
IGSF10	1.14117	-2.65571	1.58029	0.00237091	0.00725913
CDC20B	1.84182	3.42906	2.24911	0.00241663	0.00738238
XKR3	0.992815	4.02107	2.53285	0.0024471	0.0074679
CKS1BP1	3.74982	-3.31386	2.26145	0.00244937	0.00747393
LINC01524	1.0084	3.91208	2.51666	0.00279782	0.00843498
SSMEM1	1.0821	2.59318	1.60625	0.00289458	0.00869031
GBP6	2.42452	2.58	1.63903	0.00304602	0.00909832
	1.19734	2.78275	1.80951	0.00311751	0.00929094
CD3G	1.08696	-4.12571	2.7252	0.00325475	0.00966334
EFCAB3	1.04088	3.52539	2.39332	0.00334462	0.00989867
	1.13504	3.70247	2.52088	0.00373747	0.0109392
	1.57694	2.53388	1.70432	0.00375072	0.0109755
LINC01526	1.21899	3.67744	2.52246	0.00388862	0.0113474
HS1BP3-IT1	1.01824	2.52782	1.76304	0.00394438	0.0114941
	1.03953	2.52017	1.64096	0.00395098	0.011508
	0.869599	2.77815	1.88893	0.00405996	0.0117927
LINC00856	0.767331	3.5623	2.48571	0.00414937	0.012015
TDH	0.884967	3.75351	2.58994	0.00415845	0.0120371
LINC01768	1.01594	3.86891	2.65356	0.00417046	0.0120678
	0.707463	3.70256	2.57117	0.00422414	0.0122063
LINC02600	0.64918	-3.80438	2.70007	0.00440336	0.0126689
CHGA	1.37992	3.16857	2.31881	0.00446463	0.0128159
	0.693359	-4.01509	2.86005	0.00474497	0.0135113
CELF4	1.02811	-4.06794	2.90086	0.00486628	0.0138161
	0.84414	3.95138	2.78322	0.00499005	0.0141325
	1.24023	-3.66823	2.68812	0.00510559	0.0144418
LAMB4	1.19061	3.23277	2.40184	0.00511276	0.0144573
	0.876962	3.44704	2.51987	0.00513113	0.0145012
PLAAT3	1.15362	-4.31881	3.11513	0.00523428	0.0147528
	1.21813	3.12641	2.37776	0.00535961	0.0150673
CFAP52	1.05361	3.61242	2.68344	0.00583514	0.0162446
	1.18498	3.2274	2.47474	0.00584942	0.0162808
IGLV3-19	0.670941	3.4255	2.57865	0.00586165	0.0163094
ROS1	4.92199	2.68169	2.18477	0.00616747	0.017083
	0.893671	-3.33952	2.61499	0.00619067	0.0171378
	2.01614	-2.88483	2.33817	0.00620578	0.017174
RFX6	4.96771	2.70346	2.20053	0.00623717	0.0172457
	0.874856	3.19352	2.52281	0.00659046	0.0181072
CASQ1	0.886968	-3.17458	2.54093	0.00661087	0.0181554
	0.891992	3.3685	2.67832	0.00700084	0.0190622
	0.879401	3.20272	2.56498	0.0071738	0.0194705
RPL23AP97	0.600712	3.08762	2.61903	0.00835795	0.0223183
RSPO4	0.747566	3.36581	2.80915	0.00846691	0.0225757
	1.33183	2.75606	2.42368	0.00862803	0.0229616
PCDHGA7	0.888401	3.05909	2.65085	0.00874552	0.0232325
	0.853464	3.22179	2.81523	0.0090256	0.0238804
CYP4F22	0.934519	-3.25393	2.86213	0.00902638	0.0238804
ADH5P2	0.697139	-3.3052	2.93144	0.00917191	0.0242222
LINC00616	1.12708	2.79907	2.50583	0.0094978	0.024999
LLCFC1	0.632371	3.25912	2.87933	0.00987638	0.025898
	1.00464	3.03535	2.7311	0.00998088	0.0261394
ENPP3	0.587682	3.09556	2.81585	0.0100605	0.0263206
	0.666406	3.02815	2.73021	0.0101664	0.0265563
FLNC-AS1	0.837518	2.89082	2.63424	0.0102535	0.0267367
PMP2	0.597051	3.23833	2.92742	0.0103943	0.0270589
SYCP1	0.858865	2.63456	2.5121	0.0108623	0.0281127
	1.08662	2.78259	2.68058	0.0109911	0.02841
TMEM200C	1.41501	-2.98105	2.89518	0.0114166	0.0293561
ACSM1	0.689692	2.96338	2.85664	0.0115682	0.0297127
SLC7A14-AS1	0.928229	2.81483	2.73351	0.0116885	0.0299789
	0.85931	2.66706	2.60177	0.0117932	0.0302072
GRHL2	0.687079	3.20613	3.24983	0.0123074	0.0313524
TMC2	0.653386	2.91004	2.91508	0.0123919	0.0315419
AKR1C5P	0.741474	2.81606	2.90651	0.0123992	0.0315543
	0.779217	2.60603	2.6673	0.01297	0.0328012
	0.849548	2.72592	3.12964	0.0141075	0.0353486
CCN4	0.930499	-2.77655	3.26934	0.0142627	0.0356907
	0.845197	2.6494	3.01495	0.0142704	0.035703
PROK1	0.708035	2.8829	3.85409	0.0148304	0.0369681
	0.780385	2.80247	3.55245	0.0148433	0.0369967
SVOPL	0.608137	2.6341	3.33235	0.0162261	0.0399959
OVAAL	1.00364	2.6822	3.77484	0.0165921	0.0408064
